# Escaping through the predator’s gill cleft: A defensive tactic of juvenile eels after capture by predatory fish

**DOI:** 10.1101/2021.06.08.447630

**Authors:** Yuha Hasegawa, Kazuki Yokouchi, Yuuki Kawabata

## Abstract

Some prey animals can actively escape from predators even after being captured, but knowledge of such behaviors is still limited, especially in vertebrates. Here, we report the unique active escape behavior of Japanese eel *Anguilla japonica* juveniles through the gill cleft of the predatory fish *Odontobutis obscura*. Of the 54 *A. japonica* juveniles captured by the predator, 28 escaped via the predator’s gill, and most escaped individuals survived afterwards. In all escaped individuals, their tails emerged first from the gill cleft of the predator, and then their whole bodies slipped out in a backward direction from the cleft. These findings indicate that *A. japonica* juveniles have the specialized antipredator tactic, which provides the basis for further investigation from behavioral, ecological, and evolutionary perspectives.
