## Supplementary material for "Escaping through the predator’s gill cleft: A defensive tactic of juvenile eels after capture by predatory fish": Table S1

ID_pred	TL_pred (mm)	TL_prey (mm)	Non-captured/Captured	Escaped/Swallowed	Attack	Time (s)	Survival_48
B	150	73	0	1	B	51	1
B	150	72	0	1	H	108	1
B	150	108	0	1	B	80	1
B	150	74	1
B	150	75	0	1	H	15	1
B	150	61	1
B	150	68	1
B	150	76	1
B	150	60	0	0	T
B	150	63	0	0	B
B	150	64	0	1	T	113	1
B	150	72	0	0	H
B	150	61	1
B	150	93	0	0	B
B	150	73	0	1	B	29	1
B	150	83	0	1	T	31	1
B	150	73	1
C	188	73	1
C	188	84	1
C	188	78	0	1	B	39	1
C	188	79	1
C	188	62	0	1	H	24	1
C	188	67	0	0	H
C	188	68	0	0	B
C	188	65	0	1	B	15	1
C	188	68	0	1	H	6	1
C	188	81	0	0	B
C	188	76	0	1	T	35	1
C	188	68	0	1	B	27	1
C	188	77	1
C	188	66	0	0	T
C	188	73	0	1	H	22	1
C	188	69	1
C	188	57	0	0	T
D	133	64	0	0	T
D	133	82	0	0	T
D	133	70	0	0
D	133	67	0	0	T
D	133	60	0	0
D	133	80	0	0	H
D	133	60	0	0	H
D	133	66	0	1	H	130	1
D	133	64	0	0	T
D	133	69	0	0	B
D	133	74	0	1	T	11	1
D	133	57	0	1	B	37	1
D	133	64	0	0	T
D	133	63	0	1	B	69	1
D	133	58	0	1	B	107	0
D	133	78	0	0	T
D	133	66	0	1	B	63	1
E	145	65	0	1	T	31	1
E	145	75	0	1		59	1
E	145	63	1
E	145	56	0	0	H
E	145	60	0	0	T
E	145	79	0	1	H	19	1
E	145	70	0	0	H
E	145	69	0	1	H	117	0
E	145	66	0	0	B
E	145	60	0	1	H	24	1
E	145	62	0	0
E	145	68	0	1	H	38	1
E	145	75	0	0	H
E	145	65	1
E	145	65	0	1	H	15	1
E	145	64	0	1	B	13	1
E	145	61	1
